# Growth temperature is the principal driver of chromatinization in archaea

**DOI:** 10.1101/2021.07.08.451601

**Authors:** Antoine Hocher, Guillaume Borrel, Khaled Fadhlaoui, Jean-François Brugère, Simonetta Gribaldo, Tobias Warnecke

## Abstract

Across the tree of life, DNA in living cells is associated with proteins that coat chromosomes, constrain their structure and influence DNA-templated processes such as transcription and replication. In bacteria and eukaryotes, HU and histones, respectively, are the principal constituents of chromatin, with few exceptions. Archaea, in contrast, have more diverse repertoires of nucleoid-associated proteins (NAPs). The evolutionary and ecological drivers behind this diversity are poorly understood. Here, we combine a systematic phylogenomic survey of known and predicted NAPs with quantitative protein abundance data to shed light on the forces governing the evolution of archaeal chromatin. Our survey highlights the Diaforarchaea as a hotbed of NAP innovation and turnover. Loss of histones and Alba in the ancestor of this clade was followed by multiple lineage-specific horizontal acquisitions of DNA-binding proteins from other prokaryotes. Intriguingly, we find that one family of Diaforarchaea, the Methanomethylophilaceae, lacks any known NAPs. Comparative analysis of quantitative proteomics data across a panel of 19 archaea revealed that investment in NAP production varies over two orders of magnitude, from <0.02% to >5% of total protein. Integrating genomic and ecological data, we demonstrate that growth temperature is an excellent predictor of relative NAP investment across archaea. Our results suggest that high levels of chromatinization have evolved as a mechanism to prevent uncontrolled helix opening and runaway denaturation – rather than, for example, to globally orchestrate gene expression – with implications for the origin of chromatin in both archaea and eukaryotes.
