## Supplementary material for "Growth temperature is the principal driver of chromatinization in archaea": Table S2

### Sheet: Sheet1
	Spearman rank			Phylogenetic linear models
	Coefficient	p-value		BM, p-value	OURandomRoot, p-value
Doubling time	-0.36	0.12		0.6	0.47
pH	-0.58	0.0086		0.18	0.17
Growth temperature	0.83	8e-06		0.0007	0.0007
